# Proteome-wide Profiling of RNA-Binding Protein Responses to flg22 Reveals Novel Components of Plant Immunity

**DOI:** 10.1101/2020.09.16.299701

**Authors:** Marcel Bach-Pages, Honglin Chen, Nattapong Sanguankiattichai, Riccardo Soldan, Farnusch Kaschani, Markus Kaiser, Shabaz Mohammed, Renier A.L. van der Hoorn, Alfredo Castello, Gail M. Preston

## Abstract

RNA-binding proteins (RBPs) play critical roles in post-transcriptional gene regulation and are known to contribute to plant immunity. To understand the responses of cellular RBPs to an immune elicitor, we applied RNA interactome capture to Arabidopsis leaves treated with flg22. Strikingly, flg22 induced a pervasive remodelling of the cellular RBPome affecting 186 proteins. Flg22-responsive RBPs included classical RBPs involved in RNA metabolism as well as non-canonical RBPs. RBP responders detected after 2h of treatment are enriched in putative sites for post-translational modifications, which may play a regulatory role. By contrast, changes in RBP abundance becomes increasingly important for the RBPome responses to flg22 after 12h. Plant resistance to *Pseudomonas syringae* is strongly altered in mutant lines lacking individual flg22-responsive RBPs, supporting the importance of RBP dynamics in plant immunity. This study provides a comprehensive and systematic census of flg22 responsive plant RBPs, discovering novel components of plant immunity.
