## Supplementary Table 5 for "Proteome-wide Profiling of RNA-Binding Protein Responses to flg22 Reveals Novel Components of Plant Immunity"

### Sheet: Table S5_Lines screened
Table S5. Arabidopsis lines screened
Arabidopsis lines screened for resistance/susceptibility to PstDC3000 and its hrpA mutant
Gene ID(s)	Protein ID(s)	Protein name	Arabidopsis lines	Source	Immunity phenotype
AT3G01920	Q9SGI3	F28J7.25 (DHBP synthase RibB-like alpha/beta domain-containing protein)	Salk_011270C	NASC	Susceptible to PstDC3000 & hrpA
AT5G51070	P42762	Chaperone protein ClpD, chloroplastic	Salk_110649C	NASC	Susceptible to PstDC3000 & hrpA
AT5G03280	Q9S814	EIN2 (Ethylene-insensitive protein 2)	ein2-1	Alonso 1999 [1]	Susceptible to PstDC3000 & hrpA
			EIN2OE	Hong Qiao lab	no
AT5G56010	P51818	Heat shock protein 90-3	Salk_021599C	NASC	Susceptible to hrpA (hsp90-3)
AT5G56000	O03986	Heat shock protein 90-4	Salk_036835C	NASC	no
AT1G22910	F4I323;Q9ASQ8;F4I321	RNA recognition motif-containing protein	Salk_101932C	NASC	Susceptible to hrpA
AT5G02500	P22953;F4KCE5	Heat shock cognate protein 70-1; Probable mediator of RNA polymerase II transcription subunit 37e; Protein EARLY-RESPONSIVE TO DEHYDRATION 2	Salk_135531C	NASC	Susceptible to hrpA
AT1G29370	Q8VZT4	RNA polymerase II degradation factor-like protein (DUF1296); Kinase-related protein	Salk_044327C	NASC	Susceptible to hrpA
AT1G62750	Q9SI75	Elongation factor G, chloroplastic; SCO1 (SNOWY COTYLEDON 1)	Salk_025112C	NASC	Susceptible to hrpA
AT3G17390	Q9LUT2	METK4 (S-adenosylmethionine synthase 4)	Salk_052289C	NASC	Resistant to PstDC3000 & hrpA
AT3G58510	Q8LA13	RH11 (DEAD-box ATP-dependent RNA helicase 11)	rh11-1 (Salk_203665C); rh11-2 (Salk_072473C)	NASC	Resistant to PstDC3000
AT4G28080	F4JKH6	Protein TSS (TPR-domain suppressor of STIMPY)	Salk_020337C	NASC	Resistant to PstDC3000
AT5G02490	P22954	Heat shock cognate 70 kDa protein 2	Salk_085076C	NASC	no
AT1G56410	Q9C7X7	Heat shock 70 kDa protein 18	Salk_203590C	NASC	no
AT3G09440	O65719	HSC70-3 (Heat shock cognate protein 70-3); HSP70-3 (Heat shock protein 70-3)	Salk_013280C	NASC	no
AT2G42520	Q84W89	RH37 (DEAD-box ATP-dependent RNA helicase 37)	Salk_007665C	NASC	no
AT3G07050	Q9M8Z5	NSN1 (Guanine nucleotide-binding protein-like NSN1)	Salk_130824C	NASC	no
AT2G24590	Q9SJA6	RSZ22A (Serine/arginine-rich splicing factor RSZ22A)	Salk_032699C	NASC	no
AT2G41100	F4IJ44;P25071;F4IJ45	TCH3; CML12 (Calmodulin-like protein 12); CAL4 (Calmodulin-like protein 4)	Salk_056345C	NASC	no
AT4G30530	Q9M0A7	GGP1 (Gamma-glutamyl peptidase 1)	Salk_029030C	NASC	no
AT1G22410	Q9SK84	Phospho-2-dehydro-3-deoxyheptonate aldolase; Class-II DAHP synthetase family protein	Salk_074962C	NASC	no
[1] Alonso JM, Hirayama T, Roman G, Nourizadeh S, Ecker JR. EIN2, a bifunctional transducer of ethylene and stress responses in Arabidopsis. Science 284: 2148–2152 (1999).
