## Supplementary Table 6 for "Proteome-wide Profiling of RNA-Binding Protein Responses to flg22 Reveals Novel Components of Plant Immunity"

### Sheet: Table S6_Primers
Table S6 - List of primers used in this study
List of primers used to genotype the Arabidopsis mutant lines.
Mutant line	Accession code	Primer name	Sequence (5' -> 3')
F28J7.25	Salk_011270C	SALK_011270_LP	GAGAATTGCTCAGTTGCAAGC
		SALK_011270_RP	TAGGGACCTATATTGCCGTGG
clpd	Salk_110649C	SALK_110649_LP	TAAAGGGAGCTTCGAGTCTCC
		SALK_110649_RP	TCACCGCATCTTCCTAAAATG
hsp90-3	Salk_021599C	SALK_021599_LP	CTCGATGCTGCGTAAGAATTC
		SALK_021599_RP	GGCTACATGTCGAGCAAGAAG
hsp90-4	Salk_036835C	SALK_036835_LP	CTGGAATTTGCATCTTTTTGC
		SALK_036835_RP	GCTTTGAAGGATAGCAACACG
rrm motif-containing protein	Salk_101932C	SALK_101932_LP	CGTCTCCTTATGCGTCTCCC
		SALK_101932_RP	GCGATGACTTTGCTGAAATTTGC
hsp70-1	Salk_135531C	SALK_135531_LP	TCTCGTTCATCGTAGTCGTGA
		SALK_135531_RP	GCCGTTGAAGAAGTCCTGGA
RNA polym. II degr. factor-like	Salk_044327C	SALK_044327C_LP	TCGAAGCTCACACATGTTTGC
		SALK_044327_RP	TGCTTACTTAGCCAAAGGCAG
efg	Salk_025112C	SALK_025112_LP	TTATCGCCAAATCAAGTTTGC
		SALK_025112_RP	GCTTCGCCTCGGCTATATAAC
metk4	Salk_052289C	SALK_052289_LP	AGAGCGGATCGGAATCCTCTA
		SALK_052289_RP	CCACGAACACAGACAATGGC
rh11-1	Salk_203665C	SALK_203665C_LP	GTGGAGACAAAGAGGGGAGC
		SALK_203665C_RP	GATGAGTTCGCATTCTCGGC
rh11-2	Salk_072473C	SALK_072473C_LP	ATACACCAAAAACAGCCAGGG
		SALK_072473C_RP	CAGATTGCGACTGGCTTTAAG
tss	Salk_020337C	SALK_020337_LP	TTTTGCTTTTTGTTCAATGGG
		SALK_020337_RP	TTGCTCCTGGTTCAACTTTTC
LB primer for Salk lines		LBb1.3	ATTTTGCCGATTTCGGAAC
