## Supplementary Table 3 for "Proteome-wide Profiling of RNA-Binding Protein Responses to flg22 Reveals Novel Components of Plant Immunity"

### Sheet: TableS3_WCP
Table S3. Total proteome (WCP) responses to flg22
Proteins significantly altered in abundance (FDR≤0.1) in the total proteome (whole cell proteome (WCP)). For each of the proteins the log2FC[Flg22/Mock] and FDR at 2h and 12h after flg22 treatment are included.
The significance is indicated as follows: '+++' is stimulated with FDR≤0.01, '++' is stimulated with FDR≤0.1, '---' is inhibited with FDR≤0.01 and '--' is inhibited with FDR≤0.1
Protein name(s)	Gene ID(s)	Protein ID(s)	log2FC[Flg22/Mock] 2h	FDR 2h	Significance 2h	log2FC[Flg22/Mock] 12h	FDR 12h	Significance 12h
Leucine-rich repeat protein kinase family protein	AT1G51850	A0A1P8AVQ6	0.289729	0.803964	non-sign	5.47985	4.00687e-07	+++
Thioredoxin superfamily protein	AT5G38900	A0A1P8BCR2	-1.02384	0.675554	non-sign	2.81135	0.098267	++
NADH-ubiquinone oxidoreductase chain 4;NADH-ubiquinone oxidoreductase chain 4	ATMG00580	A0A2P2CLG4;P93313	3.66532	0.0491461	++	0.0519567	0.991689	non-sign
Early endosome antigen	AT2G32240	F4ISU2	-0.0476342	0.957639	non-sign	0.766724	0.0924756	++
Protease inhibitor/seed storage/lipid transfer protein (LTP) family protein	AT4G22470	F4JLV4	1.1172	0.521832	non-sign	3.17685	0.00842385	+++
Cytochrome P450, family 706, subfamily A, polypeptide 1;Cytochrome P450 - like protein	AT4G22690,AT4G22710	F4JLY4;O49652	-0.0316953	0.977256	non-sign	-1.46	0.00896364	---
Isoamylase 1, chloroplastic	AT2G39930	O04196	3.68936	0.0542689	++	-0.200067	0.966169	non-sign
Probable pectinesterase/pectinesterase inhibitor 17	AT2G45220	O22149	0.655679	0.753729	non-sign	4.4752	0.00126085	+++
Peroxidase 49	AT4G36430	O23237	0.143486	0.957639	non-sign	2.35077	0.0873709	++
Cinnamyl alcohol dehydrogenase 5	AT4G34230	O49482	0.487559	0.550398	non-sign	1.91475	0.000806502	+++
Senescence-induced receptor-like serine/threonine-protein kinase	AT2G19190	O64483	0.866027	0.758931	non-sign	7.11851	0.000370798	+++
Putative calcium-transporting ATPase 7, plasma membrane-type	AT2G22950	O64806	2.87416	0.00066921	+++	0.354535	0.763627	non-sign
Probable 2-oxoglutarate-dependent dioxygenase ANS	AT2G38240	O80449	1.25094	0.257815	non-sign	2.8719	0.00108948	+++
Uclacyanin-2	AT2G44790	O80517	-0.0817252	0.973251	non-sign	1.83924	0.0935264	++
Phosphomethylpyrimidine synthase, chloroplastic	AT2G29630	O82392	-0.31113	0.625536	non-sign	-1.04533	0.0148183	--
Protochlorophyllide reductase B, chloroplastic	AT4G27440	P21218	0.219442	0.713904	non-sign	-1.09794	0.00396123	---
Heat shock protein 90-1	AT5G52640	P27323	0.613602	0.434576	non-sign	1.07553	0.0748033	++
Ferrochelatase-1, chloroplastic/mitochondrial	AT5G26030	P42043	2.66669	2.83154e-05	+++	2.76525	4.43015e-06	+++
Chaperone protein ClpD, chloroplastic	AT5G51070	P42762	0.0314568	0.967305	non-sign	1.03158	0.00255245	+++
Cytochrome P450 83A1	AT4G13770	P48421	-0.794815	0.244679	non-sign	-1.13013	0.0409742	--
NAD(P)H-quinone oxidoreductase subunit 5, chloroplastic	ATCG01010	P56752	3.71873	0.0367244	++	1.34222	0.572102	non-sign
Trans-cinnamate 4-monooxygenase	AT2G30490	P92994	0.294568	0.816688	non-sign	2.35691	0.00178012	+++
Germin-like protein subfamily 2 member 1	AT1G09560	P94014	-0.0213639	0.991306	non-sign	2.88234	0.0640816	++
Cinnamyl alcohol dehydrogenase 8	AT4G37990	Q02972	0.238141	0.927347	non-sign	3.11789	0.0208962	++
Blue copper protein	AT5G20230	Q07488	-0.275612	0.751486	non-sign	1.08939	0.0752851	++
Ankyrin repeat domain-containing protein 2B	AT2G17390	Q29Q26	-0.522387	0.59741	non-sign	1.32695	0.0658997	++
Thiamine thiazole synthase, chloroplastic	AT5G54770	Q38814	-0.87626	0.183823	non-sign	-1.9241	0.000412544	---
Probable xyloglucan endotransglucosylase/hydrolase protein 23	AT4G25810	Q38910	4.76878	0.051607	++	3.38586	0.158669	non-sign
Delta(24)-sterol reductase	AT3G19820	Q39085	-0.0938376	0.90469	non-sign	-0.981631	0.0111725	--
Peroxidase 71	AT5G64120	Q43387	1.33163	0.106581	non-sign	4.47621	1.63787e-06	+++
Peroxidase 50	AT4G37520	Q43731	0.452498	0.886836	non-sign	5.03776	0.00178012	+++
Flotillin-like protein 2	AT5G25260	Q4V3D6	0.512286	0.863139	non-sign	3.43955	0.0376281	++
Glutamine synthetase cytosolic isozyme 1-1	AT5G37600	Q56WN1	0.159701	0.798661	non-sign	1.32333	0.000825187	+++
CASP-like protein 4D2	AT2G39518	Q56X75	1.57018	0.211685	non-sign	5.36469	9.5403e-06	+++
At5g55530	AT5G55530	Q5HZ03	-1.12606	0.633626	non-sign	3.89646	0.013459	++
Root phototropism protein 2	AT2G30520,AT2G30510	Q682S0	-0.422417	0.777844	non-sign	-1.7376	0.0935264	--
Vacuolar protein sorting-associated protein 35A	AT2G17790	Q7X659	-0.525107	0.800414	non-sign	-2.70986	0.0408219	--
CASP-like protein 4D1	AT2G39530	Q8GWD5	0.143486	0.928527	non-sign	3.28492	0.000231841	+++
E3 ubiquitin-protein ligase UPL1	AT1G55860	Q8GY23	2.43536	0.00503676	+++	0.789489	0.491899	non-sign
Kinase-like protein	AT3G46280,AT3G46280	Q8GYH9	1.32989	0.625536	non-sign	5.60239	0.00205406	+++
DEAD-box ATP-dependent RNA helicase 3, chloroplastic	AT5G26742	Q8L7S8	0.388375	0.745978	non-sign	-1.43456	0.0847088	--
12-oxophytodienoate reductase 1	AT1G76680	Q8LAH7	0.290051	0.630802	non-sign	0.790795	0.0658997	++
1-acyl-sn-glycerol-3-phosphate acyltransferase 2	AT3G57650	Q8LG50	1.0827	0.389664	non-sign	-1.80166	0.0658997	--
Kunitz trypsin inhibitor 1	AT1G73260	Q8RXD5	0.167497	0.941745	non-sign	3.1465	0.00896364	+++
Phosphoenolpyruvate/phosphate translocator 1, chloroplastic	AT5G33320	Q8RXN3	4.54557	0.0367244	++	-0.662843	0.835954	non-sign
Sm-like protein LSM8	AT1G65700	Q8VYI0	2.35776	0.143375	non-sign	-2.47181	0.074729	--
At1g32920/F9L11_25	AT1G32920	Q93WI1	1.77915	0.0637358	++	0.0606136	0.981782	non-sign
Acetolactate synthase small subunit 2, chloroplastic	AT2G31810	Q93YZ7	-1.13469	0.0637358	--	0.249047	0.763915	non-sign
AT4g18950/F13C5_120	AT4G18950	Q93Z30	1.24918	0.228368	non-sign	1.61273	0.0553995	++
Zinc finger CCCH domain-containing protein 37	AT3G12680	Q941Q3	-3.11479	0.00747162	---	0.751147	0.65061	non-sign
Dihomomethionine N-hydroxylase	AT1G16410	Q949U1	-2.92964	0.236427	non-sign	-3.51056	0.0938207	--
AT3g27050/MOJ10_14	AT3G27050	Q94JV2	1.54967	0.0959489	++	0.129324	0.943503	non-sign
Peroxidase 69	AT5G64100	Q96511	0.143486	0.966924	non-sign	3.02569	0.0701677	++
Cytochrome P450 71B7	AT1G13110	Q96514	0.520864	0.418935	non-sign	0.975947	0.0408219	++
Protein PHLOEM PROTEIN 2-LIKE A5	AT1G65390	Q9C5Q9	2.19312	0.0940566	++	0.587555	0.737864	non-sign
LRR receptor-like serine/threonine-protein kinase IOS1	AT1G51800	Q9C8I6	0.653734	0.739959	non-sign	6.16154	2.54722e-05	+++
CASP-like protein 1D1	AT4G15610	Q9FE29	2.3435	0.0809574	++	3.87137	0.000694745	+++
ATP-dependent zinc metalloprotease FTSH 11, chloroplastic/mitochondrial	AT5G53170	Q9FGM0	-0.89904	0.0474322	--	-0.124004	0.850599	non-sign
Probable ribose-5-phosphate isomerase 4, chloroplastic	AT5G44520	Q9FI13	-0.295351	0.908053	non-sign	-2.40176	0.0767245	--
Flavone 3-O-methyltransferase 1	AT5G54160	Q9FK25	-0.0544108	0.966924	non-sign	1.83614	0.00178012	+++
Peroxidase 62	AT5G39580	Q9FKA4	1.61678	0.525109	non-sign	6.15669	0.000727226	+++
Peroxidase 52	AT5G05340	Q9FLC0	0.143486	0.926489	non-sign	2.83443	0.000510933	+++
Magnesium-chelatase subunit ChlH, chloroplastic	AT5G13630	Q9FNB0	0.352173	0.753123	non-sign	-1.33276	0.0939208	--
Peroxidase 37;Peroxidase 38	AT4G08770,AT4G08780	Q9LDN9;Q9LDA4	0.143486	0.944606	non-sign	3.90387	0.000510933	+++
Peroxidase 4	AT1G14540	Q9LE15	3.79722	0.106581	non-sign	4.46748	0.0211537	++
AT5g01210/F7J8_190	AT5G01210	Q9LFB5	-0.0757135	0.963891	non-sign	3.2834	9.16671e-05	+++
Glycerol-3-phosphate 2-O-acyltransferase 4;Probable glycerol-3-phosphate acyltransferase 8	AT1G01610,AT4G00400,AT4G00410	Q9LMM0;Q5XF03	0.494557	0.758931	non-sign	-1.94717	0.0930158	--
Lipoxygenase 3, chloroplastic	AT1G17420	Q9LNR3	3.40408	0.0367244	++	2.05502	0.193975	non-sign
Cysteine-rich repeat secretory protein 38	AT3G22060	Q9LRJ9	1.77666	0.0837595	++	0.536869	0.683722	non-sign
Allene oxide cyclase 3, chloroplastic	AT3G25780	Q9LS01	2.44233	9.01521e-05	+++	1.06235	0.034557	++
At5g48430	AT5G48430	Q9LV70	1.14391	0.463196	non-sign	3.0858	0.00487507	+++
NADP-dependent malic enzyme 2	AT5G11670	Q9LYG3	-0.199009	0.680384	non-sign	0.723852	0.0209682	++
ABC transporter C family member 14	AT3G62700	Q9LZJ5	3.28227	0.00503676	+++	-1.12149	0.463266	non-sign
Endochitinase EP3	AT3G54420	Q9M2U5	0.121288	0.915241	non-sign	1.87398	0.00126085	+++
Glycerol kinase	AT1G80460	Q9M8L4	-0.0362858	0.973824	non-sign	0.8968	0.0744744	++
Probable choline kinase 1	AT1G71697	Q9M9H6	-0.279606	0.930943	non-sign	3.17201	0.0782396	++
Serpin-ZX	AT1G47710	Q9S7T8	-1.07461	0.0474322	--	0.0470335	0.970073	non-sign
Berberine bridge enzyme-like 8	AT1G30700	Q9SA85	1.92277	0.263166	non-sign	4.00133	0.00300934	+++
Berberine bridge enzyme-like 10;Berberine bridge enzyme-like 11	AT1G30720,AT1G30730	Q9SA87;Q9SA88	1.86859	0.00481997	+++	6.14707	6.08593e-09	+++
Probable WRKY transcription factor 40	AT1G80840	Q9SAH7	4.70447	0.00503676	+++	0.458892	0.85935	non-sign
Probable calcium-binding protein CML40	AT3G01830	Q9SGI8	0.498871	0.753123	non-sign	2.13759	0.0513009	++
NDR1/HIN1-like protein 10	AT2G35980	Q9SJ52	1.75803	0.0118732	++	1.4709	0.017599	++
Protein EXPORTIN 1A;Protein EXPORTIN 1B	AT5G17020,AT3G03110	Q9SMV6;F4IZR5	0.669462	0.552884	non-sign	-1.56994	0.0561783	--
Pectinesterase inhibitor 11	AT3G47380	Q9STY5	1.03191	0.48517	non-sign	2.06252	0.0658997	++
pEARLI1-like lipid transfer protein 2;Lipid transfer protein EARLI 1;pEARLI1-like lipid transfer protein 3	AT4G12490,AT4G12480,AT4G12500	Q9SU34;Q39176;Q9SU33	0.21545	0.888588	non-sign	4.26224	1.01657e-05	+++
Berberine bridge enzyme-like 22	AT4G20860	Q9SUC6	1.24096	0.236383	non-sign	3.53113	9.41164e-05	+++
Syntaxin-122	AT3G52400	Q9SVC2	0.110456	0.915241	non-sign	1.3132	0.0148183	++
Berberine bridge enzyme-like 21	AT4G20840	Q9SVG3	-0.367886	0.745283	non-sign	-3.60856	2.5155e-05	---
AT4G25030 protein	AT4G25030	Q9SW23	1.96093	0.000639486	+++	-0.0736198	0.949545	non-sign
MLO-like protein 2	AT1G11310	Q9SXB6	3.17743	0.0982152	++	-0.61242	0.822243	non-sign
NF-X1-type zinc finger protein NFXL1	AT1G10170	Q9SY59	2.50413	0.0367244	++	0.166782	0.948443	non-sign
Phospholipase D gamma 1	AT4G11850	Q9T053	1.63234	0.0496526	++	0.372749	0.754845	non-sign
Methyl-CpG-binding domain-containing protein 10	AT1G15340	Q9XI36	0.252318	0.636211	non-sign	0.821137	0.0222505	++
At2g27290	AT2G27290	Q9XIN6	-0.15593	0.918493	non-sign	1.76778	0.0261705	++
Putative protease inhibitor	AT2G38870	Q9ZV18	1.02913	0.244679	non-sign	3.38896	2.54722e-05	+++
DJ-1 protein homolog E	AT2G38860	Q9ZV19	-0.504697	0.568764	non-sign	1.09886	0.0939208	++
Eukaryotic aspartyl protease family protein	AT1G03230	Q9ZVS5	0.321671	0.685596	non-sign	-1.10721	0.034557	--
